# Targeting the CALCB/RAMP1-axis inhibits growth of Ewing sarcoma

**DOI:** 10.1101/491100

**Authors:** Marlene Dallmayer, Jing Li, Shunya Ohmura, Rebeca Alba-Rubio, Michaela C. Baldauf, Tilman L. B. Hölting, Julian Musa, Max M. L. Knott, Stefanie Stein, Florencia Cidre-Aranaz, Fabienne S. Wehweck, Laura Romero-Pérez, Julia S. Gerke, Martin F. Orth, Aruna Marchetto, Thomas Kirchner, Horacio Bach, Giuseppina Sannino, Thomas G. P. Grünewald

**Affiliations:** Max-Eder Research Group for Pediatric Sarcoma Biology, Institute of Pathology of the LMU Munich, Munich, Germany; Institute of Pathology of the LMU Munich, Munich, Germany; German Cancer Consortium (DKTK), Heidelberg, Germany; German Cancer Research Center (DKFZ), Heidelberg, Germany; Department of Medicine, Division of Infectious Diseases, and IIRC Antibody Engineering and Proteomics facility, University of British Columbia, Vancouver, BC, Canada

**Author notes:** **Corresponding author**: Thomas G. P. Grünewald, MD, PhD, Max-Eder Research Group for Pediatric Sarcoma Biology, Institute of Pathology of the LMU Munich, Thalkirchner Str. 36, 80337 Munich, Germany, Web www.lmu.de/sarkombiologie.

**Keywords:** Ewing sarcoma, CALCB, CGRP2, RAMP1, MK-3207, BIBN-4096

## Abstract

Ewing sarcoma (EwS) is an aggressive cancer caused by chromosomal translocations generating fusions of the *EWSR1* gene with *ETS* transcription factors (in 85% *FLI1*). EWSR1-FLI1 induces gene expression via binding to enhancer-like GGAA-microsatellites, whose activity increases with the number of consecutive GGAA-repeats.

Herein, we investigate the role of the secretory neuropeptide CALCB (calcitonin related polypeptide β) in EwS, which signals via the CGRP-(calcitonin gene-related peptide) receptor complex, containing RAMP1 (receptor activity modifying protein 1) as crucial part for receptor specificity. Analysis of 2,678 gene expression microarrays comprising 50 tumor entities and 71 normal tissue types revealed that *CALCB* is specifically and highly overexpressed in EwS. Time-course knockdown experiments showed that *CALCB* expression is tightly linked to that of *EWSR1-FLI1*. Consistently, gene set enrichment analyses of genes whose expression in primary EwS is correlated to that of *CALCB* indicated that it is co-expressed with other EWSR1-FLI1 target genes and associated with signatures involved in stemness and proliferation. Chromatin immunoprecipitation followed by sequencing (ChIP-seq) data for EWSR1-FLI1 and histone marks from EwS cells demonstrated that EWSR1-FLI1 binds to a GGAA-microsatellite close to *CALCB*, which exhibits characteristics of an active enhancer. Reporter assays confirmed the strong EWSR1-FLI1- and length-dependent enhancer activity of this GGAA-microsatellite. Mass-spectrometry analyses of supernatants of EwS cell cultures demonstrated that CALCB is secreted by EwS cells. While short-term RNA interference-mediated *CALCB* knockdown had no effect on proliferation and clonogenic growth of EwS cells *in vitro*, its long-term knockdown decreased EwS growth *in vitro* and *in vivo*. Similarly, knockdown of *RAMP1* reduced clonogenic/spheroidal growth and tumorigenicity, and small-molecule inhibitors directed against the CGRP-receptor comprising RAMP1 reduced growth of EwS.

Collectively, our findings suggest that *CALCB* is a direct EWSR1-FLI1 target and that targeting the CALCB/RAMP1-axis may offer a new therapeutic strategy for inhibition of EwS growth.
