## Supplementary material for "Targeting the CALCB/RAMP1-axis inhibits growth of Ewing sarcoma"

### Sheet: Supplementary Table 1
Supplementary Table 1
Accession codes
The microarray expression data sets used in this study are publicly available.
Normal tissues (n = 71)							Peadiatric cancers / leukemias / brain tumors (n = 50)
Tisse type	Gender	Accession code	n of samples				Cancer entity	Accession code	n of samples
Normal adrenal	both	GSE10927, GSE19750, GSE43346, GSE7307	19				Adamantinomatous craniopharyngioma	GSE68015	15
Normal B-cells	both	GSE31048	15				Alveloar soft part sarcoma	GSE13433, GSE32569	13
Normal bladder	both	E-MTAB-1940, GSE30522, GSE43346, GSE61352	10				Astrocytoma grade 3	GSE4290	26
Normal bone marrow	both	GSE11504	25				ATRT	GSE19404, GSE35493	16
Normal brain accumbens	both	GSE7307	14				Choroid plexus papiloma	GSE68015	4
Normal brain amygdala	both	GSE7307	8				CLL	GSE39671	49
Normal brain caudate	both	GSE7307	4				CML	GSE13159	47
Normal brain corpus callosum	both	GSE7307	9				Desmoid tumor	GSE58697	50
Normal brain cortex	both	GSE7307	35				Diffuse intrinsic pontine glioma	GSE26576	27
Normal brain hippocampus	both	GSE7307	8				DLBCL	GSE53786	49
Normal brain hypothalamus	both	GSE7307	8				Ependymoma	GSE21687, GSE26576	50
Normal brain midbrain	both	GSE7307	7				Ewing sarcoma	GSE34620	50
Normal brain nodose nucleus	both	GSE7307	8				Ewing-like BCOR-CCNB3	GSE34800	10
Normal brain pallidum	both	GSE7307	6				Ewing-like CIC-DUX4	GSE60740	14
Normal brain pituary gland	both	GSE7307	6				Ewing-like EWSR1-NFATc2	GSE60740	7
Normal brain pons	both	GSE7307	1				Follicular lymphoma	GSE53820	50
Normal brain putamen	both	GSE7307	13				Germinoma	GSE19348	6
Normal brain substantia nigra	both	GSE7307	16				GIST	GSE17743, GSE8167	61
Normal brain subthalamic nucleus	both	GSE7307	9				Glioblastoma	GSE53733	50
Normal brain thalamus	both	GSE7307	9				Hodgkin lymphoma	GSE17920	47
Normal brain trigeminal ganglia	both	GSE7307	8				Leiomyoma uterine	GSE13319	50
Normal brain ventral tegmental area	both	GSE7307	7				Leiomyosarcoma	GSE21050	50
Normal brain vestibular nuclei superior	both	GSE7307	7				Liposarcoma	GSE21050	50
Normal breast	both	GSE26457	25				MALT lymphoma	GSE13314, GSE25550	48
Normal bronchus	both	GSE14461, GSE7307	6				Mantle cell lymphoma	GSE36000	38
Normal cerebellum	both	GSE7307	11				MDS	GSE29326, GSE30195	35
Normal cervix	female	GSE27678, GSE7307	7				Medulloblastoma G3	GSE37418	16
Normal colon mucosa	both	GSE8671	25				Medulloblastoma G4	GSE37418	39
Normal esophagus	both	GSE43346, GSE63626, GSE63941, GSE7307	14				Medulloblastoma SHH	GSE37418	10
Normal fat	both	GSE41168	25				Medulloblastoma WNT	GSE37418	8
Normal gallbladder	both	GSE43346, GSE63626	4				Meningioma	GSE4780	51
Normal gingiva	both	GSE16134	25				Mesothelioma pleural	E-MTAB-1719	38
Normal hair follicle stem cells	both	GSE44765	18				MPNST	GSE68015	6
Normal heart	both	GSE18676, GSE43346, GSE7307	10				Multiple myeloma	GSE19784	46
Normal hematopoietic stem cells	both	GSE19429	9				Nephroblastoma	GSE53224	50
Normal kidney	both	GSE11151, GSE18676, GSE43346, GSE7307	14				Neuroblastoma	GSE16476	49
Normal liver	both	GSE40231	22				Oligodendroglioma	GSE4290	51
Normal lung	both	GSE40791	25				Osteosarcoma	E-MEXP-3628, GSE14827	40
Normal lymph node	both	GSE43346, GSE7307	5				Pediatric ALL-BCP	GSE47051	33
Normal macrophages	both	GSE2125, GSE43346	30				Pediatric AML	GSE17855	46
Normal monocytes	both	GSE7158	25				Pediatric glioblastoma	GSE19578	33
Normal nevus	both	GSE53223	12				Pediatric T-ALL	GSE39816, GSE47051	54
Normal ocular endothelium	both	GSE20986	8				Pilocytic astrocytoma	GSE50161	12
Normal oral mucosa	both	GSE30784	25				PNET	GSE19404, GSE35493	20
Normal ovary	female	GSE18520, GSE43346, GSE7307	13				Rhabdomyosarcoma alveolar fusion-negative	E-TABM-1202	20
Normal pancreas	both	GSE18676, GSE22780, GSE43346, GSE7307	4				Rhabdomyosarcoma alveolar fusion-positive	E-TABM-1202	45
Normal penis	male	GSE7307	6				Rhabdomyosarcoma embryonal	E-TABM-1202	36
Normal pharyngeal mucosa	both	GSE7307	4				Retinoblastoma	GSE29683	50
Normal prostate	male	GSE43346, GSE7307	14				Synovial sarcoma	GSE20196	34
Normal retina	both	GSE12621, GSE28133	20				Undifferentiated sarcoma	GSE21050	50
Normal salivary gland	both	GSE18676, GSE40611, GSE7307	11
Normal skeletal muscle	both	GSE40231	14					n =	1749
Normal skin	both	GSE13355	25
Normal small intestine	both	GSE18676, GSE43346, GSE63626, GSE7307	20
Normal spinal cord	both	GSE7307	9
Normal spleen	both	GSE18676, GSE25550, GSE43346, GSE7307	13
Normal stomach	both	GSE18676, GSE43346, GSE7307	14
Normal synovial membrane	both	GSE7307	6
Normal T-cells	both	GSE14926, GSE6338	25
Normal testis	male	GSE25518, GSE43346, GSE7307	10
Normal thymus	both	GSE18676, GSE43346, GSE46170, GSE7307	10
Normal thyroid	both	GSE33630	25
Normal tongue	both	GSE7307	10
Normal tonsil	both	GSE43346, GSE7307	4
Normal trachea	both	GSE18676, GSE43346, GSE7307	6
Normal urethra	both	GSE7307	5
Normal uterus endometrium	female	GSE7307	23
Normal uterus myometrium	female	GSE7307	22
Normal vagina	female	GSE7307	4
Normal vessels artery	both	GSE43346, GSE7307	8
Normal vessels vein	both	GSE43346, GSE7307	7
		n =	929

### Sheet: Supplementary Table 2
Supplementary Table 2
Mass spectrometric detection of CALCA and CALCB in EwS cell supernatants
Sample	CALCA	CALCB
A673#1	not detected	detected
A673#2	not detected	detected
A673#3	not detected	detected
FCS-free medium	not detected	not detected
